# Promoter-centric gene regulation in drug-resistant cancer

**DOI:** 10.1101/2025.02.20.639310

**Authors:** Vasumathi Kameswaran, Sayantanee Paul, Daniel Le, Jonathan Hoover, Luke Y. Zhao, Alissa D. Guarnaccia, Thijs J. Hagenbeek, Jessica M. Lund, Ana Xavier-Magalhães, Minyi Shi, Julia Lau, Marco De Simone, Yuxin Liang, Anwesha Dey, Zora Modrusan, Bence Daniel

**Affiliations:** Department of Proteomic and Genomic Technologies, Genentech Inc, South San Francisco, California, CA; Department of Discovery Oncology, Genentech Inc, South San Francisco, California, CA

## Abstract

In eukaryotic cells, gene-distal regulatory elements (REs) facilitate long-range gene regulation, ensuring cell type-specific transcriptional programs. This mechanism is frequently disrupted in cancer, often driven by transcription factors (TFs) that serve as targets for cancer therapy. However, targeting these TFs can lead to acquired resistance mechanisms that are not fully understood. We demonstrate that mesothelioma cancer cells, dependent on the oncogenic driver TF family TEAD, develop resistance to a pan-TEAD inhibitor and revert to an evolutionarily ancient, promoter-centric gene regulatory mechanism to recover gene expression following TEAD inhibition. Base-pair-resolution 3D chromatin conformation mapping reveals that RE-promoter interactions are disrupted in resistant cells, despite epigenetic and transcriptomic recovery. Mechanistically, in resistant cells, TF complexes, including resistance-specific FOSL1 and KLF4, preferentially bind and enhance promoter activity to recover gene expression, rendering distal REs dispensable. Our findings highlight promoter elements and promoter-specific TFs as potential therapeutic targets using a model of drug-resistant cancer.
