## Supplemental Tables for "Promoter-centric gene regulation in drug-resistant cancer": Table_S3.xlsx

### Sheet: Sheet1
chr1	43172341	43172759	EBNA1BP2
chr1	58783991	58784409	JUN
chr1	85580586	85580898	CYR61 (CCN1)
chr1	94541718	94542134	F3
chr1	212608360	212608800	ATF3
chr2	199459190	199459614	SATB2
chr3	134374389	134374781	AMOTL2
chr3	186109034	186109426	ETV5
chr4	1721158	1721554	TACC3
chr5	36151834	36152192	SKP2
chr5	58459930	58460350	PLK2
chr5	69166874	69167234	CCNB1
chr6	131951220	131951700	CTGF (CCN2)
chr8	29350594	29351008	DUSP4
chr8	48921388	48921780	SNAI2
chr8	127735991	127736409	MYC
chr10	17228381	17228809	VIM
chr10	90921191	90921609	ANKRD1
chr11	35138833	35139259	CD44
chr11	65900341	65900759	FOSL1
chr11	69640991	69641339	CCND1
chr11	122655491	122655909	UBASH3B
chr12	2877040	2877448	FOXM1
chr12	47904880	47905268	VDR
chr12	55966590	55966858	CDK2
chr12	77065470	77065868	E2F7
chr12	110468135	110468559	FAM216A
chr13	80341080	80341608	SPRY2
chr14	22977625	22978045	AJUBA
chr17	8210480	8210804	AURKB
chr17	43546279	43546611	ETV4
chr22	30250738	30251138	LIF
