## Supplemental Tables for "Promoter-centric gene regulation in drug-resistant cancer": Table_S4.xlsx

### Sheet: Supplemental_table_X
	H226_DMSO	H226_DMSO.1	H226_DMSO.2	H226_G7883	H226_G7883.1	H226_G7883.2	G7883_CL3_G7883	G7883_CL3_G7883.1	G7883_CL3_G7883.2	Cluster
LMCD1	-0.320357	-0.0691069	-0.107969	-0.876569	-1.0999	-1.18927	1.29104	1.12241	1.24972	Cluster 1
E2F1	0.434462	0.364575	0.444532	-1.16564	-1.51739	-1.21097	0.91545	0.796999	0.937986	Cluster 1
SUV39H1	0.314582	0.397804	0.261773	-1.24857	-1.28173	-1.31266	0.956462	0.901093	1.01125	Cluster 1
PPP1R13L	0.290766	0.264217	0.271286	-1.28418	-1.42049	-1.07099	0.898466	0.871045	1.17989	Cluster 1
ASF1B	0.542198	0.52134	0.510699	-1.32231	-1.3967	-1.2488	0.815855	0.742058	0.835669	Cluster 1
EZH2	0.513323	0.538927	0.661806	-1.45737	-1.16997	-1.34182	0.763601	0.844425	0.647074	Cluster 1
GATA3	0.377024	0.327083	0.27122	-1.29086	-1.10887	-1.42845	0.887505	0.877832	1.08751	Cluster 1
CBX1	0.539733	0.532634	0.657559	-1.46377	-1.30829	-1.20136	0.774651	0.824512	0.644338	Cluster 1
FOXM1	0.311907	0.297173	0.306043	-1.30483	-1.27956	-1.24265	0.978917	0.895191	1.03781	Cluster 1
PHF19	0.528908	0.548032	0.507427	-1.4092	-1.24997	-1.30855	0.829384	0.719688	0.834284	Cluster 1
HELLS	0.507703	0.447768	0.501637	-1.35495	-1.44116	-1.14588	0.814179	0.888871	0.781829	Cluster 1
DEK	0.453247	0.599414	0.593179	-1.2047	-1.50109	-1.25718	0.786413	0.829844	0.700879	Cluster 1
E2F8	0.482224	0.375981	0.582753	-1.34511	-1.23844	-1.35923	0.896097	0.846156	0.759573	Cluster 1
BRIP1	0.494996	0.493343	0.371081	-1.17542	-1.31975	-1.42972	0.79628	0.945385	0.823798	Cluster 1
MYC	0.475759	0.424484	0.384467	-1.26004	-1.38415	-1.27427	0.874495	0.824543	0.934716	Cluster 1
TCF19	0.406928	0.356465	0.452323	-1.30542	-1.33402	-1.26515	0.891446	0.833991	0.963433	Cluster 1
PRDM5	0.313824	0.497017	0.362415	-1.03342	-1.49275	-1.34107	0.935002	0.819557	0.939425	Cluster 1
BRCA2	0.382435	0.635983	0.476533	-1.411	-1.35501	-1.17895	0.791101	0.871083	0.787823	Cluster 1
DLX1	0.00248799	0.154648	0.356315	-0.98285	-1.53749	-1.12112	1.02599	1.06592	1.03609	Cluster 1
ZNF185	0.349634	0.363824	0.263424	-1.41174	-1.16303	-1.26437	0.973798	0.956246	0.932215	Cluster 1
PPRC1	0.390457	0.506625	0.620906	-1.41462	-1.28611	-1.25164	0.800931	0.753661	0.879789	Cluster 1
SUV39H2	0.670042	0.63427	0.520211	-1.38405	-1.13056	-1.45301	0.572305	0.862558	0.708232	Cluster 1
CEBPG	0.385873	0.517125	0.464279	-1.29994	-1.36311	-1.27196	0.82668	0.911166	0.829886	Cluster 1
ATAD2	0.438547	0.554361	0.524416	-1.38836	-1.35579	-1.2104	0.788582	0.907075	0.741568	Cluster 1
HMGB2	0.474894	0.663793	0.625043	-1.26265	-1.40144	-1.31812	0.741967	0.796896	0.679611	Cluster 1
ZNF367	0.462597	0.448202	0.45435	-1.26111	-1.35503	-1.32049	0.856655	0.903835	0.810992	Cluster 1
E2F7	0.396538	0.42545	0.394867	-1.39957	-1.14506	-1.35433	0.853278	0.939457	0.889376	Cluster 1
ZNF23	0.185764	0.921587	0.646014	-1.07101	-0.929769	-1.72002	0.392388	0.378557	1.19648	Cluster 1
ZNF519	0.273327	0.640151	0.793542	-1.3472	-1.01676	-1.53961	0.92017	0.690088	0.586284	Cluster 1
FOSL1	-0.100031	-0.0312848	0.0392456	-1.22129	-1.01895	-1.16677	1.16064	1.08243	1.25602	Cluster 1
ZNF114	0.450841	0.0291679	0.532107	-1.45147	-1.43015	-0.786275	0.656049	1.3952	0.604523	Cluster 1
ZNF101	0.677471	0.529189	0.640451	-1.24753	-1.08571	-1.62026	0.77117	0.714344	0.620874	Cluster 1
SMYD3	0.0819915	0.0461663	-0.0210695	-1.08331	-1.29489	-1.13142	1.15686	1.1369	1.10877	Cluster 1
MYBL1	0.429742	0.570387	0.556275	-1.28805	-1.2141	-1.45701	0.798292	0.81016	0.794305	Cluster 1
BLM	0.444162	0.547032	0.655082	-1.28879	-1.32692	-1.35823	0.742055	0.801592	0.784011	Cluster 1
ZNF695	0.185216	0.478545	0.0318528	-1.25752	-0.917054	-1.51518	1.02217	1.10519	0.866778	Cluster 1
TEAD4	0.567193	0.609624	0.546862	-1.1909	-1.37702	-1.40886	0.716383	0.683754	0.852966	Cluster 1
WDHD1	0.403376	0.426493	0.373843	-1.32264	-1.23211	-1.34575	0.885111	0.985092	0.826596	Cluster 1
ZNF488	0.508019	0.628497	0.430825	-1.39538	-0.92878	-1.57728	0.816111	0.608011	0.909977	Cluster 1
SOX8	-0.53664	-0.192086	-0.205221	-0.887691	-0.832148	-1.14701	1.15735	1.27975	1.3637	Cluster 1
MAMLD1	0.041403	-0.00729574	-0.147627	-1.15255	-1.04663	-1.19427	1.26731	1.04161	1.19806	Cluster 1
SNAI2	-0.417015	-0.376546	-0.317498	-0.967426	-0.901418	-0.900922	1.25259	1.29695	1.33128	Cluster 1
AHRR	-0.426847	-0.433045	0.00355778	-1.7585	-0.568212	-0.274081	1.47468	0.980168	1.00227	Cluster 1
TFAP2C	-0.430924	-1.21616	-0.79637	-0.672757	-0.276229	-0.460272	1.32514	1.19311	1.33447	Cluster 1
FOXF1	-0.627336	-0.219424	-0.190548	-0.924634	-0.675089	-1.17184	1.24435	1.30772	1.2568	Cluster 1
GLI1	-0.0214122	-0.074758	-0.532355	-1.04731	-0.586176	-1.36693	1.29538	1.18698	1.14658	Cluster 1
TBX2	-0.897152	-1.30337	-0.356169	-0.0790933	-0.322631	-0.760831	1.22076	1.06376	1.43472	Cluster 1
TOX2	-0.455648	-0.974879	-0.823477	-0.38736	-0.780659	-0.497538	1.28614	1.18394	1.44948	Cluster 1
SIX1	-0.32279	-0.594436	-0.682838	-0.87383	-0.493201	-0.961366	1.30412	1.33238	1.29196	Cluster 1
FOXA1	-0.5593	-1.05258	-0.490236	-0.817501	-0.617376	-0.353563	1.53342	1.04617	1.31096	Cluster 1
KLF4	-0.591916	-0.583379	-0.490983	-0.697627	-0.859993	-0.753269	1.29032	1.34895	1.3379	Cluster 1
AFF3	-0.285892	-0.312414	-0.335777	-1.02733	-0.839414	-1.02858	1.24643	1.30686	1.27611	Cluster 1
HMGA2	-0.844775	-0.626653	-0.834585	-0.453265	-0.594389	-0.617467	1.31249	1.34133	1.31731	Cluster 1
SFR1	-0.618996	-0.579429	-1.30071	-0.314899	-0.507514	-0.529716	1.33569	1.2142	1.30137	Cluster 1
HSF2BP	-0.12686	0.0387925	-0.0795565	-0.72469	-1.19082	-1.40457	1.18073	1.20264	1.10433	Cluster 1
DRGX	-0.257192	-0.381335	-0.740148	-0.229576	-1.49688	-0.506131	0.760668	1.26788	1.58271	Cluster 1
DACT1	-0.441185	-0.961259	-0.631308	-0.557202	-0.880922	-0.463867	1.38449	1.20542	1.34582	Cluster 1
APBB1	-0.0919215	-0.698654	-0.387324	-1.50584	-0.446144	-0.537008	1.37424	0.944108	1.34854	Cluster 1
BATF2	-0.802834	-0.662462	-0.742877	-0.487518	-0.118007	-1.04915	1.35498	1.12792	1.37994	Cluster 1
SIX2	-0.66721	-0.384721	-1.22675	-0.240261	-0.410905	-0.889744	1.17225	1.37533	1.272	Cluster 1
HOXB9	-0.239655	-0.385777	-0.24778	-1.10005	-0.817664	-1.01114	1.32115	1.305	1.17593	Cluster 1
ETV4	-0.507387	-0.712591	-0.702209	-0.566862	-0.692864	-0.800371	1.34577	1.23768	1.39884	Cluster 1
FOXL1	-0.171365	-0.419769	-0.679769	-0.958901	-0.958901	-0.684785	1.34145	1.36431	1.16773	Cluster 1
FOXC2	-0.368881	0.20974	-0.394783	-1.20762	-0.58322	-1.23536	0.983608	1.27518	1.32133	Cluster 1
MAFF	-0.495027	-0.239121	-0.230753	-1.11747	-0.970172	-0.765515	1.31014	1.31415	1.19377	Cluster 1
DPF3	-0.186358	-0.256885	-0.159135	-0.962137	-1.17164	-0.981362	1.2763	1.17732	1.26389	Cluster 1
ETV5	-0.780107	-1.00728	-0.8946	-0.446391	-0.311504	-0.458244	1.27065	1.35756	1.26992	Cluster 1
FOXD1	-0.325602	-0.306542	-0.254192	-0.587152	-1.39659	-0.856214	1.14403	1.11187	1.47039	Cluster 1
HOXB7	-0.778729	-0.0390296	-0.723144	-0.598921	-1.20717	-0.439682	1.34734	1.03351	1.40583	Cluster 1
NR2E3	-0.0912427	0.581939	-0.248973	-1.6792	-0.791127	-0.892412	0.80667	1.05663	1.25772	Cluster 1
DHX33	0.300849	0.493404	0.519915	-1.35183	-1.2748	-1.29405	0.870028	0.823579	0.912899	Cluster 1
MNAT1	0.141324	0.373746	0.246347	-1.20689	-1.28197	-1.27995	1.07956	1.05778	0.870051	Cluster 1
POU2F2	-0.469283	-0.219509	0.0576671	-1.13943	-1.07228	-0.847686	1.26794	1.11259	1.31	Cluster 1
HMGB3	0.244038	0.255217	0.350856	-1.3335	-1.16597	-1.30259	0.949896	1.07627	0.925791	Cluster 1
TARBP1	0.206253	0.251182	-0.041339	-1.52586	-0.825519	-1.22323	1.17297	1.1335	0.852032	Cluster 1
GLI2	0.146793	0.240855	0.342176	-0.999281	-1.53237	-1.18856	1.05211	0.798028	1.14025	Cluster 1
TP73	0.077442	-0.267983	-0.105135	-0.248919	-0.9644	-1.80103	0.979444	1.15349	1.17709	Cluster 1
CECR2	-0.204899	-0.251251	0.00831715	-1.38612	-0.984923	-0.769445	0.972548	1.15894	1.45684	Cluster 1
ZC3H7B	-0.139769	0.0331822	0.150143	-1.13373	-1.31293	-1.01214	1.16823	0.993178	1.25384	Cluster 1
ERCC2	0.539134	0.460406	0.606561	-1.30404	-1.40673	-1.24669	0.82365	0.605002	0.922703	Cluster 1
KAT2A	0.288591	0.474355	0.435551	-1.17802	-1.53918	-1.14954	0.955856	0.708005	1.00439	Cluster 1
TIMELESS	0.514022	0.525734	0.680263	-1.41452	-1.25892	-1.30664	0.774901	0.7308	0.754354	Cluster 1
KCNIP3	0.0809153	0.0269188	0.0940071	-1.39989	-1.11908	-0.986878	1.05033	0.848285	1.40539	Cluster 1
KLF7	-0.27182	-0.222096	-0.195194	-1.09536	-0.939803	-1.02856	1.20689	1.28385	1.26209	Cluster 1
MYB	-0.86707	0.105254	-0.133674	-1.05767	-0.745848	-0.869046	1.0184	1.7756	0.774062	Cluster 1
KLF12	0.297114	0.408357	0.210097	-1.30522	-1.33521	-1.1701	0.927031	1.14136	0.826568	Cluster 1
HOXB8	-0.694253	-0.0489963	0.215109	-0.444788	-1.56805	-0.898214	1.2147	0.94455	1.27994	Cluster 1
NUP85	0.320029	0.436826	0.418446	-1.19582	-1.46274	-1.22665	0.932289	0.824418	0.953198	Cluster 1
ATF4	0.051622	0.190378	0.214398	-1.19253	-1.09687	-1.36703	0.996962	1.11575	1.08732	Cluster 1
GPS2	0.501583	0.0909516	0.850721	-0.993655	-1.51279	-1.01316	0.2305	1.61478	0.231078	Cluster 1
PGBD1	-0.6079	0.209852	0.38098	-1.34079	-1.54564	-0.0673384	0.97584	0.605239	1.38976	Cluster 1
LEF1	0.406642	-0.293171	-0.252325	-0.975756	-1.01769	-1.28855	1.41889	0.901773	1.10019	Cluster 1
LMO4	0.218155	0.146613	0.243752	-1.14967	-1.29856	-1.27409	1.01613	1.11052	0.987144	Cluster 1
ST18	0.146452	0.573478	-0.540587	-1.14272	-0.470593	-1.55911	1.1049	1.38904	0.499137	Cluster 1
TACC1	0.26313	0.229784	0.348395	-1.28857	-1.21531	-1.29607	0.975482	1.09488	0.88828	Cluster 1
TAF5	0.164228	0.3634	0.0928306	-1.20688	-1.29204	-1.20966	1.09653	1.16545	0.826136	Cluster 1
CHEK1	0.290039	0.141395	0.177108	-1.19266	-1.15068	-1.37128	1.02277	1.14522	0.938086	Cluster 1
TCF7L1	-0.345622	-0.241877	0.0305667	-1.27064	-0.862965	-0.971537	1.1338	1.12921	1.39906	Cluster 1
PCGF6	0.311724	0.564209	0.495579	-1.00633	-1.14351	-1.68966	0.629682	0.722356	1.11595	Cluster 1
MTERF3	0.381771	0.502984	0.486862	-1.17988	-1.32739	-1.41641	0.911905	0.936911	0.703246	Cluster 1
RPS6KA4	0.402262	0.279061	0.367907	-1.18469	-1.35525	-1.31077	0.894818	0.798002	1.10866	Cluster 1
ZNF326	0.172506	0.384739	0.377611	-1.45095	-1.28224	-1.07964	1.00522	0.95236	0.920397	Cluster 1
METTL3	0.273938	0.619485	0.569151	-1.24833	-1.31214	-1.37163	0.779599	0.945258	0.744678	Cluster 1
PPP2R3B	-0.317397	0.0562848	0.119551	-1.13082	-1.08121	-1.13392	1.20911	0.926206	1.3522	Cluster 1
CBX2	0.411098	-0.249122	0.403769	-0.853653	-1.2999	-1.44579	0.966779	1.14874	0.918078	Cluster 1
CDK5R1	-0.0253467	0.359563	0.470713	-1.04648	-1.30819	-1.3773	0.731884	1.10223	1.09293	Cluster 1
MAMSTR	0.0103516	-0.0792552	0.497617	-1.41878	-1.39167	-0.739439	1.06112	1.05871	1.00135	Cluster 1
PIDD1	0.00177403	0.362462	0.530804	-0.998746	-1.52472	-1.1858	0.997354	0.581884	1.23498	Cluster 1
JUN	0.276889	0.39742	0.449708	-1.10512	-1.53109	-1.22069	0.896002	0.824458	1.01242	Cluster 1
RUVBL2	0.501523	0.510342	0.526028	-1.13763	-1.4832	-1.32153	0.72941	0.703687	0.971375	Cluster 1
ZNF530	0.0218473	0.336921	0.289065	-1.25175	-1.19775	-1.26806	0.919943	1.20888	0.940909	Cluster 1
KDM4D	-0.0964844	0.0152514	0.149666	-0.206871	-2.00361	-0.895725	0.876476	1.12892	1.03238	Cluster 1
SP6	-0.0278559	-0.330044	0.0243635	-1.20459	-0.814902	-1.2205	1.32738	1.10804	1.1381	Cluster 1
HMGB1	0.610937	0.58947	0.412512	-1.06139	-1.48758	-1.39694	0.796225	0.809792	0.726975	Cluster 1
ZNF107	0.159532	0.379865	0.223586	-1.26419	-1.29322	-1.21739	1.04472	1.01076	0.956335	Cluster 1
ZNF138	0.232763	0.294716	0.331089	-1.32542	-1.45167	-1.0049	1.0753	0.999477	0.848651	Cluster 1
ZNF311	-0.10388	-0.112338	0.152495	-0.864015	-1.33169	-1.19077	1.32116	1.02199	1.10705	Cluster 1
ZNF273	0.0892916	0.224003	0.379342	-0.857555	-1.50849	-1.32962	1.06364	1.02957	0.909825	Cluster 1
ZNF442	-0.377997	-0.375598	0.646127	-0.831854	-1.29333	-1.10253	1.03743	1.11556	1.1822	Cluster 1
PAX9	-0.193331	0.665931	0.205851	-2.04837	-0.723258	-0.572283	0.695355	0.929585	1.04052	Cluster 1
MXD3	-0.280396	0.500835	0.538073	-1.45383	-1.18249	-0.9902	0.866383	0.741227	1.26039	Cluster 1
YY2	-0.158809	-0.124931	0.832958	-1.07064	-1.34237	-1.1422	1.00311	0.985682	1.0172	Cluster 1
ERFL	-0.975011	-0.193337	0.617261	-1.14413	-0.594194	-1.08226	1.08591	1.08802	1.19774	Cluster 1
RORA	-0.911274	-1.10705	-1.71383	1.03394	-0.0720765	0.735126	0.765896	0.638716	0.630562	Cluster 4
MECOM	-1.32357	-0.988726	-1.49076	0.420634	0.629254	0.0837001	0.940158	1.07578	0.653533	Cluster 4
EBF4	-1.39425	-1.29903	-1.19136	0.301974	0.330264	0.746643	1.05867	0.614807	0.832288	Cluster 4
VDR	-1.03952	-1.07539	-1.08981	-0.118793	-0.175039	-0.172176	1.26426	1.14431	1.26216	Cluster 4
SATB2	-1.6139	-1.63904	-0.494298	0.583665	0.788219	0.344419	0.6897	0.736969	0.60427	Cluster 4
EGR1	-1.40028	-0.963128	-1.44444	0.988121	0.354028	0.0980913	0.838344	0.620259	0.90901	Cluster 4
SOX9	-1.39649	-1.20672	-1.12174	0.214756	0.210719	0.214898	0.937783	0.987275	1.15952	Cluster 4
TBX3	-1.29995	-1.2571	-1.15388	0.0906301	0.274142	0.216818	1.09282	1.01661	1.01992	Cluster 4
PRDM8	-0.978852	-1.07105	-1.33513	0.0890264	-0.386107	0.299892	1.30084	1.09968	0.981697	Cluster 4
ZSCAN4	-1.94137	-0.837005	-0.856388	0.427988	0.0562359	0.501665	0.920471	0.768993	0.959413	Cluster 4
ZNF358	-1.23546	-1.11857	-1.39657	0.844854	-0.184003	0.682715	1.02732	0.530041	0.849678	Cluster 4
ZNF423	-0.622634	-1.4772	-0.86369	-0.402862	-0.16618	-0.0837573	0.915025	1.37848	1.32282	Cluster 4
FOXQ1	-0.665752	-1.36255	-0.794188	-0.233018	-0.510119	-0.161422	1.18232	1.0565	1.48823	Cluster 4
NPAS2	-0.980128	-1.11264	-0.89119	-0.324695	-0.28792	-0.16975	1.40806	1.06366	1.29461	Cluster 4
IFRD1	0.23745	0.85498	0.785693	-1.40165	-1.42184	-1.10024	0.731285	0.657816	0.656515	Cluster 5
E2F2	1.04283	1.00444	1.09672	-1.20386	-1.31339	-1.14694	0.170383	-0.0708981	0.420723	Cluster 5
CRY1	0.782765	0.910882	0.833354	-1.29108	-1.35688	-1.29703	0.478658	0.505265	0.43406	Cluster 5
DPF1	0.524383	0.558529	0.149653	-1.44338	-1.37314	-1.04607	0.929463	0.756241	0.944321	Cluster 5
BRCA1	0.206403	0.446041	0.497019	-1.42196	-1.22484	-1.22795	0.921052	0.953924	0.850316	Cluster 5
DEPDC1	0.67979	0.605364	0.529956	-1.24904	-1.30052	-1.43491	0.675716	0.810235	0.683416	Cluster 5
DEPDC1B	0.599012	0.63967	0.510626	-1.28058	-1.31578	-1.38904	0.76645	0.775447	0.694196	Cluster 5
RAD51	0.560087	0.597449	0.576059	-1.25995	-1.23835	-1.47373	0.634476	0.890705	0.713255	Cluster 5
DDX20	1.32104	1.14147	1.08728	-1.19902	-1.03489	-1.09103	-0.108137	0.103232	-0.219944	Cluster 5
PMS1	0.773149	0.887315	0.737409	-1.42667	-1.3171	-1.21178	0.563103	0.59958	0.394991	Cluster 5
TFAP4	0.670122	0.576408	0.72544	-1.53207	-1.26514	-1.16786	0.567291	0.567257	0.858552	Cluster 5
CDC6	0.646559	0.59534	0.588388	-1.39282	-1.34174	-1.25713	0.735378	0.753021	0.673001	Cluster 5
MYBL2	0.738352	0.626444	0.640372	-1.3993	-1.35739	-1.23561	0.682868	0.588189	0.716077	Cluster 5
SCML2	0.666198	0.457729	0.750272	-1.40939	-1.27859	-1.28621	0.721285	0.826423	0.552285	Cluster 5
MYEF2	0.529638	0.800912	0.815241	-1.32885	-1.55241	-1.0621	0.458977	0.707908	0.630678	Cluster 5
PBX4	0.446407	0.746384	0.724526	-1.79551	-1.37619	-0.623555	0.583498	0.517071	0.777366	Cluster 5
LHX2	0.0832247	0.468088	0.572758	-1.72088	-1.38591	-0.570358	0.706805	1.05445	0.79183	Cluster 5
NSD2	0.348732	0.481559	0.467129	-1.44864	-1.25224	-1.21435	0.836505	0.871881	0.909423	Cluster 5
MDFI	0.333118	0.445298	0.624916	-0.686277	-1.84035	-1.24348	0.741846	0.69939	0.92554	Cluster 5
POLR3G	0.879743	0.96744	1.00155	-1.15975	-1.46197	-1.21328	0.368453	0.254306	0.363513	Cluster 5
TCERG1	0.42177	0.719439	0.753451	-1.54687	-1.31508	-1.09318	0.672097	0.739189	0.649181	Cluster 5
CHD5	0.516068	0.760482	0.784959	-1.44475	-1.19355	-1.32785	0.649489	0.462297	0.792846	Cluster 5
WDR77	0.962333	0.858638	0.876506	-1.32629	-1.2756	-1.30082	0.417777	0.341319	0.446132	Cluster 5
TTF2	0.550135	0.68914	0.694982	-1.38947	-1.33584	-1.26659	0.655036	0.762048	0.640555	Cluster 5
CASP8AP2	0.332119	0.770278	0.592209	-1.43564	-1.39011	-1.10967	0.760273	0.893246	0.587297	Cluster 5
SGK1	0.716803	0.60199	0.642528	-1.28639	-1.43743	-1.26911	0.653534	0.725569	0.652504	Cluster 5
LHX4	0.635935	0.699616	1.08077	-1.46983	-1.17287	-1.24583	0.372794	0.780557	0.318863	Cluster 5
BATF3	0.549817	0.71065	0.365002	-1.66875	-1.36794	-0.839379	0.825357	0.680612	0.744627	Cluster 5
FOSB	1.2627	0.605018	0.96732	-1.19271	-1.47597	-0.956411	0.203136	-0.139308	0.726229	Cluster 5
YEATS4	0.581382	0.734896	0.567986	-1.25689	-1.45689	-1.2709	0.61373	0.739057	0.747631	Cluster 5
SOX15	1.01677	1.06591	1.2946	-0.813319	-1.48025	-1.11665	-0.0589568	-0.107004	0.198915	Cluster 5
AJUBA	0.81767	0.784859	0.989961	-1.23157	-1.45678	-1.22668	0.429955	0.511214	0.381381	Cluster 5
DNMT1	0.302306	0.487845	0.551247	-1.43787	-1.3513	-1.12382	0.860896	0.800979	0.909717	Cluster 5
CASZ1	0.86878	1.20499	1.29485	-1.2021	-1.14834	-1.1124	-0.0782703	-0.131019	0.303508	Cluster 5
CHD1L	0.703588	0.758289	0.727666	-1.45546	-1.58994	-0.829348	0.83863	0.374757	0.471823	Cluster 5
GRHL1	0.906904	0.383632	1.17338	-1.70566	-0.547799	-1.38905	0.51301	0.210279	0.455308	Cluster 5
JDP2	0.760943	0.974866	0.913102	-1.11784	-1.50988	-1.26005	0.457573	0.339388	0.441894	Cluster 5
ANP32E	0.738276	0.855564	0.892926	-1.13643	-1.57512	-1.20615	0.437614	0.57891	0.414407	Cluster 5
ZC3H8	0.259565	0.8464	0.825708	-1.6152	-1.23776	-1.02748	0.438701	0.703964	0.806098	Cluster 5
FANCD2	0.662581	0.725993	0.699941	-1.3141	-1.30802	-1.37081	0.581371	0.744816	0.578231	Cluster 5
LYAR	0.66238	0.6252	0.698278	-1.22231	-1.57449	-1.17855	0.658721	0.691688	0.639075	Cluster 5
ANKRD1	0.995774	1.00479	0.840861	-1.32016	-1.14094	-1.37637	0.288271	0.451939	0.255845	Cluster 5
JPH2	0.927632	0.79798	0.789507	-1.60268	-1.12636	-1.14854	0.480214	0.214	0.668256	Cluster 5
NRG1	0.625587	0.632227	0.665898	-1.38357	-1.31148	-1.30017	0.664867	0.63452	0.772118	Cluster 5
ZNF66	-0.0258763	1.25832	0.908125	-1.03897	-1.40085	-1.13692	-0.134373	0.732932	0.837615	Cluster 5
ZNF714	0.469697	0.684169	0.8233	-1.35129	-1.40568	-1.22172	0.706716	0.622123	0.672676	Cluster 5
SRSF2	0.574168	0.782207	0.738415	-1.15676	-1.55581	-1.25472	0.563028	0.709041	0.600434	Cluster 5
ATF3	1.06659	1.0502	1.05024	-1.09762	-1.40574	-1.17192	0.147218	0.268154	0.0928777	Cluster 5
H2AZ1	0.803604	0.677792	0.554081	-1.31492	-1.36863	-1.30692	0.683116	0.668468	0.603411	Cluster 5
NAA15	0.764228	0.744708	0.654556	-1.35507	-1.36785	-1.26373	0.580115	0.720492	0.522546	Cluster 5
PA2G4	0.578762	0.761446	0.808432	-1.25743	-1.26531	-1.45551	0.509591	0.653218	0.666808	Cluster 5
RIOX2	1.04155	1.00984	0.954112	-1.25904	-1.29328	-1.23367	0.298449	0.249337	0.232703	Cluster 5
RRM2	0.759422	0.612253	0.638371	-1.27476	-1.39224	-1.32604	0.648843	0.731104	0.603048	Cluster 5
ZNF738	0.954933	1.04671	0.84922	-1.30161	-1.45528	-1.0538	0.159081	0.362302	0.438449	Cluster 5
ZBED2	1.11033	1.13112	1.11481	-1.31896	-1.0896	-1.14237	0.0494131	0.0757998	0.0694454	Cluster 5
BHLHA15	0.862118	0.728902	0.859017	-1.38114	-1.07569	-1.44804	0.333624	0.352976	0.768231	Cluster 5
GTF2H2C	0.531426	0.367772	0.769536	-1.54045	-1.06762	-1.31207	0.837216	0.872831	0.541353	Cluster 5
PRMT3	0.673888	0.747489	0.651601	-1.19453	-1.30178	-1.48143	0.682333	0.74096	0.481461	Cluster 5
ZFP69	0.220724	0.675812	0.612044	-1.20947	-1.80154	-0.762636	0.475365	0.929976	0.859731	Cluster 5
HES4	0.766333	0.605827	0.919781	-0.747335	-1.35874	-1.52924	-0.217113	0.470593	1.08989	Cluster 5
ZNF724	0.964167	1.20024	0.464901	-1.17165	-1.17293	-1.47515	0.47973	0.298736	0.411955	Cluster 5
ZNF431	0.208121	0.877963	0.77568	-1.53299	-1.24005	-1.12519	0.600887	0.857116	0.578468	Cluster 5
ZNF121	0.508297	0.765359	0.772019	-1.72456	-1.41409	-0.697789	0.625495	0.703119	0.462143	Cluster 5
TOX	0.98926	0.949798	1.05744	-0.976572	-1.30596	-1.38793	0.0911919	-0.0531012	0.635875	Cluster 5
ZNF788P	0.2728	0.742198	1.46154	-2.19277	-0.147244	-0.568191	0.141277	0.0363065	0.254083	Cluster 5
TADA2A	0.199178	0.517438	0.543128	-1.51711	-1.09429	-1.25909	1.02634	0.840446	0.743958	Cluster 5
