## Supplemental Tables for "Promoter-centric gene regulation in drug-resistant cancer": Table_S5.xlsx

### Sheet: Sheet1
Primers for detecting mRNA expression level
KLF4 FW	GCGAACGTGGAGAAAGATGG
KLF4 REV	TTGACTTTGGGGTTCAGGTG
LMNA FW	ATTGACAATGGGAAGCAGCG
LMNA REV	AGTCTTCTCCAGCTCCTTCT
AURKB FW	GATGCACTCTCAAAGGGTGG
AURKB REV	GTGGATCTGTGGTGCATTGG
CCN2 FW	TCTCTTCCAGGTCAGCTTCG
CCN2 REV	TACCAATGACAACGCCTCCT
UBASH3B FW	GGGCTTCAACTGGAGAGAGA
UBASH3B REV	AGACACACTCCAAAAGGCCT
E2F7 FW	GCTCCTCTCCTAGTCTCTGG
E2F7 REV	TGTAAATGTGCTGGAGTCGC
TACC3 FW	CGCCTCTGAGACCCTAGAAG
TACC3 REV	GGAGTCTCCGCTTTGCATTC
SNAI2 FW	TTCAGCTTCAATGGCATGGG
SNAI2 REV	CTCCATCTGACACCTCCTCC
CD44 FW	CTGATGATGACGTGAGCAGC
CD44 REV	ACTGTCTTCGTCTGGGATGG
VDR FW	GAGAAGCTGGGAGTGTGTCT
VDR REV	GCCCACCATAAGACCTACGA
JUN FW	CTCCGTCGCAACTTGTCAAG
JUN REV	GGGTGCCAACTCATGCTAAC
MAP2K3 FW	ATGGGGTGGTAGAGAAGGTG
MAP2K3 REV	TGATGTCCAGGTCCATGAGC
FOXM1 FW	ATGTAAGAGTAGGGTGGCCG
FOXM1 REV	GAATTGTCACCTGGAGCAGC
ETV4 FW	GAAATTCCGTTGCTCTGCCC
ETV4 REV	CCCAGACAAATCGCCATCAA
CCNB1 FW	GAAGATCAACATGGCAGGCG
CCNB1 REV	TACCAATGTCCCCAAGAGCT
CDK2 FW	TTCTGCCATTCTCATCGGGT
CDK2 REV	GGGTGTAAGTACGAACAGGGA
CCN1 FW	GTGTGAAGAAATACCGGCCC
CCN1 REV	ACCGCATCTTCACAGTCCTG
VIM FW	CTTTGCCGTTGAAGCTGCTA
VIM REV	ACGAGCCATTTCCTCCTTCA
ACTB FW	TCTCCTTCTGCATCCTGTCG
ACTB REV	CCCTGGAGAAGAGCTACGAG
ANKRD1 FW	GTTCTCTCTGAGGCTGTCGA
ANKRD1 REV	CCTGATTATGTATGGCGCGG
FOSL1 FW	AGCTCCTCAATCTCTCGCTG
FOSL1 REV	CCAAGTGCAGGAACCGGA
Primers for detecting promoter transcript expression and ChIP-qPCR enrichment
FOSL1_prom_FW	TGACGTAGCTGCCCATACAT
FOSL1_prom_REV	TTTTGTGGGAGCAGAAACGG
CDK2_prom_FW	GCAGCTGCGTAACACATACC
CDK2_prom_REV	TAGCATACCCCGACACTGTC
CCN1_prom_FW	CTCGCATCACCAAACAAAACG
CCN1_prom_REV	TGGTGATGGTAGTTGGAGGG
VIM_prom_FW	CCAATCTCAGGCGCTCTTTG
VIM_prom_REV	AAAGGAGCGGGAAGAGGAAA
Guide RNA sequences to efit regulatory elements
PRMT8_promoter_g1 (used as control guide)	TCAACTTACTCAGTCTGAAT
PRMT8_promoter_g2 (used as control guide)	GAGCAGCTCTTTAAGGCGCC
FOSL1_promoter_g1	AAAGGCTGCAGCCGGACTTG
FOSL1_promoter_g2	CCCAGGCCTCGAGAGGGCTG
FOSL1_e1_15kb	CTTCCACCCAGTCAGCCCGG
FOSL1_e2_15kb	GGCACGAGAGCTGTGTCCCA
TACC3_promoter_g1	CTCCCAGAGCGCCCCGCGAG
TACC3_promoter_g2	CGTTTGAAACTCCGGCGCGC
TACC3_e1_27kb	GCGCCCACATAAAGGCGGTT
TACC3_e2_27kb	CGGTGTGCGGTCAACGGCCA
TACC3_e3_9.2kb	CCTACACCCCACTCCTTATG
TACC3_e4_9.2kb	GTGTGTGCACTTGTACCTGG
ANKRD1_e1_9.8kb	CTCAACCAGTCACTATTAGA
ANKRD1_e2_9.8lb	GGGGATTAACTGGAGCAACA
ANKRD1_promoter_g1	GCTATATAAGCTGACCGGTG
ANKRD1_promoter_g2	GATATAGACAAGTGCCTTTA
Guide RNA sequences to edit TF coding genes
ETV4_ex34_1	GCTGGCCCGCCTGTTCATAC
ETV4_ex34_2	GGACTTGATGGCGATTTGTC
NFYA_g1	ATTAACTGGTTGATAGACGA
NFYA_g2	GGAGCACAGATTGTTCAAAC
FOSL1_ex34_g1	GCCGCCGAGTAAGGCGCGAG
FOSL1_ex34_g2	CGCCTCCAGGGGTACGTCGA
KLF4_g1	GAGAAGACACTGCGTCAAGC
KLF4_g2	GGTGGGACGCGCCGGAACGA
